# Spatial Transcriptomics Reveals that the Local Immune Response to Placental Guinea Pig Cytomegalovirus Infection is Driven by Chemokine Signaling

**DOI:** 10.1101/2025.08.01.668085

**Authors:** Zachary W. Berkebile, Colleen L. Forster, Emma Stanley, Fernanda M. Rodriguez, Adam C. Herman, Micah D. Gearhart, Craig J. Bierle

## Abstract

Cytomegalovirus infection can disrupt placental development and function either by directly infecting placental cells or by eliciting a pathogenic immune response. The relative contributions of these two mechanisms to adverse pregnancy outcomes remains poorly understood. In this study, we used spatial transcriptomics to quantify host and viral gene expression at the maternal-fetal interface at near single-cell resolution. Guinea pig cytomegalovirus (GPCMV) infection after mid-gestation causes focal infections at the base of the main placenta. Samples for spatial transcriptomics were collected from guinea pigs infected with GPCMV at 35 days gestation. Viral loads and the location of infected cells in placentas were assessed using virus-specific droplet digital PCR and *in situ* hybridization at 21 days post-infection. Representative placentas were sectioned onto Visium Spatial Gene Expression Slides and sequencing libraries were prepared from six infected and six uninfected tissue sections. Spatial transcriptomes from 33,687 55-µm spots were generated and used in subsequent analyses. To assess how infection affected gene expression at the maternal-fetal interface, a combination of graph-based clustering and manual classification was used to assign spatial transcriptomes to clusters representative of different anatomic regions. Infection dysregulated more transcripts in the decidua and junctional zone than in the labyrinth or non-capillarized syncytium. Notably, infection downregulated transcripts involved in lipid metabolism and upregulated transcripts involved in antiviral defense and chemokine signaling. A second analysis compared the spatial transcriptomes of GPCMV-infected cells and their immediate microenvironment with similar regions in uninfected placentas. A transcriptional signature indicative of immune activation was clear in this comparison, and the local placental response to cytomegalovirus infection was driven by upregulated chemokine signaling. Thus, spatial transcriptomics revealed regional patterns of gene expression in the guinea pig placenta and illuminated how the host response to GPCMV may compromise placental function.

**Author Summary:** The placenta supports fetal development while also acting as an immune barrier against bloodborne pathogens. Cytomegalovirus (CMV), the most common viral cause of congenital infections and preventable neurologic disability in children, evades host defenses to infect the placenta. How CMV affects the placenta and fetal health remains poorly understood. Using a guinea pig model of CMV infection during pregnancy and spatial transcriptomics, a recently-developed method that enables gene expression to be studied at near-cellular resolution, this study compared normal and infected placentas. The effects of infection on directly infected cells and their immediate environment and indirect effects that occur at more distant sites were revealed. This information may inform the development of therapies to improve placental function after CMV infection.
