## Supplementary material for "Spatial Transcriptomics Reveals that the Local Immune Response to Placental Guinea Pig Cytomegalovirus Infection is Driven by Chemokine Signaling": S1 Table

### Sheet: Sheet1
Sample ID	Visium Slide	Capture Area	Fetal Sex	Placenta (c/mg)	Decidua (c/mg)	Treatment	# spots under tissue	N Reads	Mean Reads/Spot	Median Host Genes/Spot	# GPCMV Genes Detected	# GPCMV Reads	# spots >0 GPCMV Read	# spots ≥ 100 GPCMV reads	# Excluded Spots (Folded or damaged tissue)
2421A	V10A23-054	A	Male	6929.13	627.908	GPCMV + Rat IgG	3201	225524823	70454.5	4495	90	265802	1974	46	125
2421B	V10A23-054	B	Female	30784.3	11924.7	GPCMV + Rat IgG	1942	122290174	62971.3	4488.5	73	87435	805	14	49
2425B	V10A23-054	C	Male	ND	ND	Mock + Rat IgG	1967	149359440	75932.6	2994	0	14	0	N/A	75
2425F	V10A23-054	D	Female	ND	ND	Mock + Rat IgG	2583	239004415	92529.8	4940	0	3	0	N/A	0
2395B1	V10A23-057	A	Female	6154.6	741.561	GPCMV + Rat IgG	3317	142186510	42866	2897	43	3047	41	0	265
2395B2	V10A23-057	B	Female	6154.6	741.561	GPCMV + Rat IgG	3244	220548552	67986.6	3134	67	64682	462	7	218
2396A	V10A23-057	C	Male	ND	ND	Mock + Rat IgG	3886	687322874	176872	4815.5	0	10	0	N/A	0
2396E	V10A23-057	D	Female	ND	ND	Mock + Rat IgG	2027	162963190	80396.2	3517	1	19	1	0	35
731A	V10A23-056	A	Male	78800	N/A	GPCMV + Hypoxyprobe	2742	263616591	96140.3	4893	81	202460	1459	12	0
2395C	V10A23-056	B	Female	13082.6	8856.34	GPCMV + Rat IgG	2877	235951621	82013.1	5117	79	251853	1797	20	162
735B	V10A23-056	C	Female	ND	ND	Mock + Hypoxyprobe	3147	103668326	32942	2572	0	12	0	N/A	0
2396G	V10A23-056	D	Female	ND	ND	Mock + Rat IgG	3681	215757443	58613.8	3161	0	65	0	N/A	0

### Sheet: Sheet2
	Total N reads	reads/spot
	103668326	32942
	122290174	62971.3
	142186510	42866
	149359440	75932.6
	162963190	80396.2
	215757443	58613.8
	220548552	67986.6
	225524823	70454.5
	235951621	82013.1
	239004415	92529.8
	263616591	96140.3
	687322874	176872
		73193.5
