## Supplementary material for "Spatial Transcriptomics Reveals that the Local Immune Response to Placental Guinea Pig Cytomegalovirus Infection is Driven by Chemokine Signaling": S2 Table

### Sheet: Sheet1
Table S2. Cluster-specific biomarkers. The top 20 transcripts associated with 6 clusters, ranked by signficance and fold change are shown.
	1. Labyrinth periphery	FC	2. Labyrinth core	FC	3. Non-capillarized syncytium	FC	4. Decidua	FC	5. Subplacenta	FC	7. Junctional zone and placental stem	FC
1	Ngal-like (LOC101788768)	3.99742	Ngal-like (LOC101788312)	4.83482	Ghc2 (LOC111754958)	11.1461	Pvalb	24.3009	Mfsd2a	18.5351	Vcan	8.53488
2	Vip	3.37463	uncharacterized (LOC106026460)	3.88807	Stc1	6.27381	Orm1-like (LOC100713524)	22.9439	Pcolce2	16.0015	18S rRNA (LOC111753690)	5.94315
3	Ca14	3.27604	Ngal-like( LOC106027874)	3.7005	Cst3-like (LOC100721826)	6.17577	Afabp (LOC100732353)	21.0947	Brs3	15.7777	28S rRNA (LOC111756064)	4.26152
4	Cldn11	2.97053	Spink8	3.66032	Pafah-like (LOC100732766)	6.16745	Mbp	20.1728	Dpp4	14.8339	Hba (LOC100712878)	4.07435
5	Rbp2	2.70725	Clstn3	3.61696	Ankrd37	6.15955	uncharacterized (LOC106027641)	18.4706	Igdcc3	14.7785	Ehd2	1.8292
6	Map7d2	2.70071	Ngal-like (LOC100722819)	3.55363	Cst3-like (LOC101788442)	5.97107	Ptgds	17.0547	Pgbd5	14.5004	Mylk	1.63554
7	uncharacterized (LOC106028354)	2.64515	Oca2	3.47204	Dll1	5.76248	Guca2b	16.8905	S100a8 (LOC100735514)	14.4266	Ftl	1.58909
8	Elovl7	2.43577	Pebp4	3.42254	Slc5a5	5.60664	Trem2	16.794	Prom2	13.6331	Fstl1	1.56717
9	Ngal-like (LOC106027897)	2.3296	Mcub	3.30264	Flt1	5.5667	Cyp2d6-like (LOC100719511)	16.7904	Dusp9	12.901	Plat	1.53724
10	Nppc	2.27222	Serpinf1	3.2113	Fos	5.5124	Ccl15-like (LOC101788094)	16.3179	Ecm1	12.4756	Plec	1.53457
11	Cd300lg	2.26496	Pimreg	3.17657	Star	5.3795	Irx6	15.5659	Mansc1	12.2662	Postn	1.52463
12	Pramef20-like (LOC100715585)	2.24119	Otos	3.12722	Capn6	5.37424	Apoe	15.4397	uncharacterized (LOC111757968)	12.1666	Ltbp3	1.56028
13	Myo6 (LOC100727418)	2.23142	Slc22a4	3.12152	Apoa1	5.35318	F2	15.0162	pepsin f-like (LOC100723347)	11.6378	Cnn1	16.5964
14	Tcf15	2.22451	Prlrp1	2.97181	Fam213a	5.16015	Ccl2	14.7863	Dnah3	11.413	Cd74	1.73982
15	uncharacterized (LOC106025296)	2.22321	Vkorc1	2.9455	Angpt4-like (LOC106029085)	5.06921	Cst6	14.3246	Klhdc7a	11.2358	Actb	1.77471
16	Tmem100	2.22105	Hsd11b2	2.91937	Spink14	4.66125	Mt2a-like (LOC106024976)	14.2799	Arl11	11.1573	Itga5	1.5239
17	Pdgfd	2.21311	Susd2	2.9185	Bhlha15	4.51651	Ccl14	13.9615	Lcn1	11.0803	Csrp2	1.71035
18	Rcan1	2.18164	Ildr2	2.90931	Prlrp2	4.29506	Padi2	13.752	Plcb4	10.9774	Tppp3	1.72725
19	Prlrp1	2.15378	Magea10-like (LOC101787047)	2.89481	Il13ra2	4.23633	Aoc1	13.2752	Arhgef28	10.9314	Wars	1.84519
20	Hsd17b14	2.12359	Hs3st1	2.89145	Lep	4.22222	Cyp7a1	13.1703	Eomes	10.8695	Eif5a	1.50297
